# Nutrient limitation magnifies fitness costs of antimalarial drug resistance mutations

**DOI:** 10.1101/2021.08.02.454586

**Authors:** Shalini Nair, Xue Li, Grace A. Arya, Marina McDew-White, Marco Ferrari, Tim Anderson

**Affiliations:** Disease Intervention and Prevention Program, Texas Biomedical Research Institute, San Antonio, Texas 78245

**Keywords:** Resource limitation, Plasmodium falciparum, Artemisinin resistance, fitness costs, compensation

## Abstract

Drug resistance mutations tend to disrupt key physiological processes, and therefore carry a fitness cost. The size of these fitness costs is a central determinant of the rate of spread of these mutations in natural populations so are important to quantify. Head-to-head competition assays provide a standard approach to measuring differential fitness, and have been used extensively for malaria parasites. These assays typically use standardized culture media, containing RPMI 1640, which has a 1.4 to 5.5-fold (mean: 2.6-fold) higher concentration of amino acids than human blood. In this rich media we predict that fitness costs will be underestimated because resource competition is weak. We tested this prediction using an artemisinin sensitive parasite edited to contain *kelch-C580Y* or *R561H* mutations conferring resistance to artemisinin or synonymous control mutations. We examined the impact of these single amino acid mutations on fitness, using replicated head-to head competition experiments conducted in media containing (i) normal RPMI, (ii) modified RPMI with reduced amino acid concentration, (iii) RPMI containing only isoleucine, or (iv) 3-fold diluted RPMI. We found a significant 1.3 to 1.4-fold increase in fitness costs measured in modified and isoleucine-only media relative to normal media, while fitness costs were 2.5-fold higher in diluted media. We conclude that fitness costs are strongly affected by media composition and will be significantly underestimated in normal RPMI. Elevated fitness costs in nature will limit spread of ART-resistance but will also promote evolution of compensatory mutations that restore fitness, and can be exploited to maximize selection in laboratory experiments.
