## Supplemental Table 1 for "Nutrient limitation magnifies fitness costs of antimalarial drug resistance mutations"

### Sheet: C580Y
Sample_ID	I7_Index_ID	index	CultureID	RepeatID	Asexual.cycle	Reads.Anchored	Reads.580Wt	Reads.580Mut	Percent.580Wt	Percent.580Mut
T_3_580_M1	63	TTGCTGGACGCT	M	1	6	5016	3564	1187	0.750158	0.249842
T_3_580_M2	64	TACTAACGCGGT	M	2	6	5239	3536	1432	0.711755	0.288245
T_3_580_M3	65	GCGATCACACCT	M	3	6	7756	5513	1882	0.745504	0.254496
T_3_580_M4	66	CAAACGCACTAA	M	4	6	22988	16801	4745	0.779774	0.220226
T_3_580_M5	67	GAAGAGGGTTGA	M	5	6	3438	2525	778	0.764457	0.235543
T_3_580_M6	68	TGAGTGGTCTGT	M	6	6	6461	4782	1432	0.769553	0.230447
T_0_580_M1	7	TACAATATCTGT	M	1	0	7697	3010	4361	0.408357	0.591643
T_0_580_M2	8	AATTTAGGTAGG	M	2	0	6206	2467	3424	0.418774	0.581226
T_2_580_M1	43	ATACATGCAAGA	M	1	4	7293	4287	2618	0.620854	0.379146
T_2_580_M2	44	CTTAGTGCAGAA	M	2	4	9362	6315	2602	0.708198	0.291802
T_2_580_M3	45	AATCTTGCGCCG	M	3	4	13921	8687	4403	0.663636	0.336364
T_2_580_M4	46	AGGATCAGGGAA	M	4	4	4144	2663	1310	0.670274	0.329726
T_2_580_M5	47	AATAACTAGGGT	M	5	4	5693	3868	1515	0.718558	0.281442
T_4_580_M2	83	TATTTGATTGGT	M	2	8	10312	8956	856	0.91276	0.0872401
T_4_580_M3	86	ACTCCCGTGTGA	M	3	8	9448	7958	977	0.890655	0.109345
T_4_580_M4	87	CGGTATAGCAAT	M	4	8	2826	2246	455	0.831544	0.168456
T_4_580_M5	88	GACTCTGCTCAG	M	5	8	7697	6708	611	0.916519	0.0834813
T_4_580_M6	89	GTCATGCTCCAG	M	6	8	4728	3945	553	0.877056	0.122944
T_5_580_M2	105	ACTGTGACGTCC	M	2	10	5466	4939	215	0.958285	0.0417152
T_5_580_M3	106	CTCTGAGGTAAC	M	3	10	11246	10042	526	0.950227	0.0497729
T_5_580_M4	107	CATGTCTTCCAT	M	4	10	7617	6443	713	0.900363	0.0996367
T_5_580_M5	108	AACAGTAAACAA	M	5	10	4433	4013	171	0.95913	0.04087
T_5_580_M6	109	GTTCATTAAACT	M	6	10	3915	3462	266	0.928648	0.0713519
T_6_580_M2	123	AGCTCTAGAAAC	M	2	12	11861	10974	273	0.975727	0.0242731
T_6_580_M3	124	CTGACACGAATA	M	3	12	14047	12128	1094	0.917259	0.0827409
T_6_580_M4	125	GCTGCCCACCTA	M	4	12	7466	6600	444	0.936968	0.0630324
T_6_580_M5	126	GCGTTTGCTAGC	M	5	12	12585	11653	290	0.975718	0.024282
T_6_580_M6	127	AGATCGTGCCTA	M	6	12	12361	11310	409	0.965099	0.0349006
T_7_580_M2	141	CTACTCCACGAG	M	2	14	12713	11515	428	0.964163	0.0358369
T_7_580_M3	142	TAAGGCATCGCT	M	3	14	3308	2925	225	0.928571	0.0714286
T_7_580_M4	143	AGCGCGGCGAAT	M	4	14	5419	4738	386	0.924668	0.0753318
T_7_580_M5	144	TAGCAGTTGCGT	M	5	14	7806	7248	138	0.981316	0.018684
T_7_580_M6	145	ACTCTGTAATTA	M	6	14	1796	1629	67	0.960495	0.0395047
T_8_580_M2	159	CCGATAAAGGTT	M	2	16	3227	3024	58	0.981181	0.0188189
T_8_580_M3	160	CAGGAACCAGGA	M	3	16	3779	3495	105	0.970833	0.0291667
T_8_580_M4	161	GCATAAACGACT	M	4	16	4064	3736	135	0.965125	0.0348747
T_8_580_M5	162	ATCGTAGTGGTC	M	5	16	6209	5829	71	0.987966	0.0120339
T_8_580_M6	163	ACTAAAGCAAAC	M	6	16	10791	9985	252	0.975383	0.0246166
T_9_580_M2	177	CTAGCGTGCGTT	M	2	18	9626	9011	78	0.991418	0.0085818
T_9_580_M3	178	TAGTCTAAGGGT	M	3	18	9312	8718	154	0.982642	0.017358
T_9_580_M4	179	GTTTGAAACACG	M	4	18	11999	11207	225	0.980318	0.0196816
T_9_580_M5	180	ACCTCAGTCAAG	M	5	18	7406	6919	35	0.994967	0.00503307
T_9_580_M6	182	CGCCGTACTTGC	M	6	18	3090	2848	30	0.989576	0.0104239
T_10_580_M1	196	CAAATTCGGGAT	M	1	20	431	407	3	0.992683	0.00731707
T_10_580_M2	197	TTGTGTCTCCCT	M	2	20	4418	4183	33	0.992173	0.00782732
T_10_580_M3	198	CAATGTAGACAC	M	3	20	6576	6119	71	0.98853	0.0114701
T_10_580_M4	199	AACCACTAACCG	M	4	20	6437	5957	80	0.986748	0.0132516
T_10_580_M5	200	AACTTTCAGGAG	M	5	20	950	902	3	0.996685	0.00331492
T_10_580_M6	201	CCAGGACAGGAA	M	6	20	2181	2051	20	0.990343	0.00965717
T_11_580_M1	214	AGACTTCTCAGG	M	1	22	381	356	1	0.997199	0.00280112
T_11_580_M2	215	TCTTGCGGAGTC	M	2	22	6029	5689	22	0.996148	0.00385221
T_11_580_M3	216	CTATCTCCTGTC	M	3	22	1670	1551	11	0.992958	0.00704225
T_11_580_M4	217	AAGGCGCTCCTT	M	4	22	4482	4197	46	0.989159	0.0108414
T_11_580_M5	218	GATCTAATCGAG	M	5	22	9517	9037	28	0.996911	0.0030888
T_11_580_M6	219	CTGATGTACACG	M	6	22	4541	4291	18	0.995823	0.0041773
T_12_580_M2	233	ATGGGACCTTCA	M	2	24	2012	1922	3	0.998442	0.00155844
T_12_580_M3	234	TCCGATAATCGG	M	3	24	4198	3980	15	0.996245	0.00375469
T_12_580_M4	235	AAGTCACACACA	M	4	24	5065	4746	37	0.992264	0.00773573
T_12_580_M5	236	GAAGTAGCGAGC	M	5	24	2582	2469	9	0.996368	0.00363196
T_12_580_M6	237	CACCATCTCCGG	M	6	24	7559	7017	35	0.995037	0.00496313
T_4_580_N2	77	TGCACAGTCGCT	N	2	0	9270	3244	5574	0.367884	0.632116
T_4_580_N4	79	GGTTCATGAACA	N	4	0	19489	6628	12046	0.354932	0.645068
T_4_580_N5	80	TAACAATAATTC	N	5	0	8970	2810	5781	0.327086	0.672914
T_4_580_N6	81	CTTATTAAACGT	N	6	0	9044	4125	4384	0.484781	0.515219
T_5_580_N1	98	CTTGGAGGCTTA	N	1	2	9992	3689	5747	0.39095	0.60905
T_5_580_N2	99	TATCATATTACG	N	2	2	8848	3348	5053	0.398524	0.601476
T_5_580_N3	100	CTATATTATCCG	N	3	2	8281	4069	3700	0.523748	0.476252
T_5_580_N4	101	ACCGAACAATCC	N	4	2	5075	2072	2714	0.432929	0.567071
T_5_580_N6	103	TGAGTCATTGAG	N	6	2	4219	1981	2045	0.492052	0.507948
T_6_580_N1	116	GGAGAACGACAC	N	1	4	2672	1334	1235	0.519268	0.480732
T_6_580_N2	117	CCTACCATTGTT	N	2	4	13868	7428	5556	0.572089	0.427911
T_6_580_N3	118	TCCGGCGGGCAA	N	3	4	1906	1288	523	0.711209	0.288791
T_6_580_N4	119	TAATCCATAATC	N	4	4	12748	7254	4809	0.601343	0.398657
T_6_580_N5	120	CCTCCGTCATGG	N	5	4	6541	3491	2579	0.575124	0.424876
T_6_580_N6	121	TTCGATGCCGCA	N	6	4	2678	1758	781	0.692399	0.307601
T_7_580_N1	134	GGATACTCGCAT	N	1	6	6816	4473	2030	0.687836	0.312164
T_7_580_N2	135	AATGTTCAACTT	N	2	6	5101	3616	1274	0.739468	0.260532
T_7_580_N3	136	AGCAGTGCGGTG	N	3	6	4075	3114	796	0.796419	0.203581
T_7_580_N4	137	GCATATGCACTG	N	4	6	5957	4028	1586	0.717492	0.282508
T_7_580_N5	138	CCGGCGACAGAA	N	5	6	7666	4991	2277	0.686709	0.313291
T_7_580_N6	139	CCTCACTAGCGA	N	6	6	10823	8313	1748	0.82626	0.17374
T_8_580_N1	152	TTAATGGATCGG	N	1	8	4922	2988	1723	0.63426	0.36574
T_8_580_N2	153	TCAAGTCCGCAC	N	2	8	4750	3295	1211	0.731247	0.268753
T_8_580_N3	154	CACACAAAGTCA	N	3	8	879	659	163	0.801703	0.198297
T_8_580_N4	155	GTCAGGTGCGGC	N	4	8	7617	5430	1852	0.745674	0.254326
T_8_580_N5	156	TTGAACAAGCCA	N	5	8	8279	5093	2778	0.647059	0.352941
T_8_580_N6	157	ATATGTTCTCAA	N	6	8	2952	2426	386	0.862731	0.137269
T_9_580_N1	170	CCACGAGCAGGC	N	1	10	10006	6438	2930	0.687233	0.312767
T_9_580_N2	171	GCGTGCCCGGCC	N	2	10	2922	2127	657	0.764009	0.235991
T_9_580_N4	173	TGCGGCGTCAGG	N	4	10	1441	1086	292	0.788099	0.211901
T_9_580_N5	174	CGCTGTGGATTA	N	5	10	9249	6715	2116	0.76039	0.23961
T_9_580_N6	175	CTTGCTCATAAT	N	6	10	18922	15833	1983	0.888696	0.111304
T_10_580_N1	189	GTTCTAAGGTGA	N	1	12	7936	5486	2040	0.72894	0.27106
T_10_580_N2	190	ATGACTAAGATG	N	2	12	10628	8454	1613	0.839774	0.160226
T_10_580_N3	191	TACAGCGCATAC	N	3	12	7290	6014	847	0.876549	0.123451
T_10_580_N4	193	CCTCGCATGACC	N	4	12	5658	4439	871	0.83597	0.16403
T_10_580_N5	194	GGCGTAACGGCA	N	5	12	1169	934	182	0.836918	0.163082
T_10_580_N6	195	GCGAGGAAGTCC	N	6	12	2691	2320	247	0.903779	0.0962213
T_11_580_N1	208	TACGGTCTGGAT	N	1	14	5230	4076	904	0.818474	0.181526
T_11_580_N2	209	TTCAGTTCGTTA	N	2	14	10334	8718	1092	0.888685	0.111315
T_11_580_N3	210	CCGCGTCTCAAC	N	3	14	1365	1198	101	0.922248	0.0777521
T_11_580_N5	212	AGATTCGCTCGA	N	5	14	1697	1409	210	0.87029	0.12971
T_11_580_N6	213	TTGCCGCTCTGG	N	6	14	7035	6234	385	0.941834	0.0581659
T_12_580_N1	226	AGTTCTCATTAA	N	1	16	7121	5949	806	0.880681	0.119319
T_12_580_N2	227	GAGCCATCTGTA	N	2	16	8988	7927	651	0.924108	0.0758918
T_12_580_N3	228	GATATACCAGTG	N	3	16	2387	2197	80	0.964866	0.0351339
T_12_580_N4	229	CGCAATGAGGGA	N	4	16	2500	2253	138	0.942284	0.0577164
T_12_580_N5	230	CCGCAGCCGCAG	N	5	16	9413	8164	676	0.923529	0.0764706
T_12_580_N6	231	TGGAGCCTTGTC	N	6	16	5088	4690	176	0.963831	0.0361693
T_13_580_N2	245	AGGGACTTCAAT	N	2	18	6167	5557	356	0.939794	0.0602063
T_13_580_N3	246	CGGCCAGAAGCA	N	3	18	3617	3348	105	0.969592	0.0304083
T_13_580_N4	247	TGGCAGCGAGCC	N	4	18	5525	5013	232	0.955767	0.0442326
T_13_580_N5	248	GTGAATGTTCGA	N	5	18	5995	5371	352	0.938494	0.0615062
T_13_580_N6	249	TATGTTGACGGC	N	6	18	4387	4031	120	0.971091	0.0289087
T_14_580_N1	262	AGTGCAGGAGCC	N	1	20	4729	3982	530	0.882535	0.117465
T_14_580_N2	263	GTACTCGAACCA	N	2	20	8601	7731	427	0.947659	0.0523413
T_14_580_N3	264	ATAGGAATAACC	N	3	20	1815	1719	19	0.989068	0.0109321
T_14_580_N4	265	GCTGCGTATACC	N	4	20	8553	7741	347	0.957097	0.0429031
T_14_580_N5	266	CTCAGCGGGACG	N	5	20	6042	5383	281	0.950388	0.0496116
T_15_580_N1	281	GCCGCCAGGGTC	N	1	22	6360	5425	619	0.897584	0.102416
T_15_580_N2	282	GCCACCGCCGGA	N	2	22	2688	2451	82	0.967627	0.0323727
T_15_580_N3	283	ACACACCCTGAC	N	3	22	7588	7117	69	0.990398	0.009602
T_15_580_N4	284	TATAGGCTCCGC	N	4	22	5649	5262	137	0.974625	0.0253751
T_15_580_N5	285	ATAATTGCCGAG	N	5	22	5830	5329	245	0.956046	0.0439541
T_15_580_N6	286	CGGAGAGACATG	N	6	22	3114	2948	48	0.983979	0.0160214
T_16_580_N1	297	GTAATTGTAATT	N	1	24	5496	5249	6	0.998858	0.00114177
T_16_580_N3	299	AGGTGAGTTCTA	N	3	24	5638	5412	6	0.998893	0.00110742
T_16_580_N4	300	AACGATCATAGA	N	4	24	4608	3944	457	0.89616	0.10384
T_16_580_N5	301	GTTTGGCCACAC	N	5	24	5532	5142	114	0.978311	0.0216895
T_16_580_N6	302	GTCCTACACAGC	N	6	24	9100	8564	61	0.992928	0.00707246
T_3_580_S1	69	TTACACAAAGGC	S	1	6	7729	5800	1560	0.788043	0.211957
T_3_580_S2	70	ACGACGCATTTG	S	2	6	9682	7487	1708	0.814247	0.185753
T_3_580_S3	71	TATCCAAGCGCA	S	3	6	7847	5803	1600	0.783871	0.216129
T_3_580_S5	74	TAAATATACCCT	S	5	6	3090	2316	655	0.779536	0.220464
T_3_580_S6	75	TTGCGGACCCTA	S	6	6	4335	3262	851	0.793095	0.206905
T_0_580_S1	13	CGTATAAATGCG	S	1	0	3191	1359	1684	0.446599	0.553401
T_0_580_S2	14	ATGCTGCAACAC	S	2	0	3900	1601	2097	0.432937	0.567063
T_1_580_S1	31	TGATATCGTCTT	S	1	2	10386	6867	3028	0.693987	0.306013
T_1_580_S2	32	CGGTGACCTACT	S	2	2	4984	3383	1360	0.713262	0.286738
T_1_580_S3	33	AATGCGCGTATA	S	3	2	4757	3102	1429	0.684617	0.315383
T_1_580_S4	34	CTTGATTCTTGA	S	4	2	2625	1676	820	0.671474	0.328526
T_1_580_S5	35	GAAATCTTGAAG	S	5	2	8243	5485	2392	0.696331	0.303669
T_1_580_S6	36	GAGATACAGTTC	S	6	2	1976	1374	530	0.721639	0.278361
T_2_580_S1	50	GTAGTAGACCAT	S	1	4	1773	1150	547	0.677666	0.322334
T_2_580_S3	52	CTCGCCCTCGCC	S	3	4	4544	3093	1061	0.744584	0.255416
T_2_580_S4	53	TCTCTTTCGACA	S	4	4	9929	6755	2624	0.720226	0.279774
T_2_580_S5	54	ACATACTGAGCA	S	5	4	9640	7052	2026	0.776823	0.223177
T_2_580_S6	55	GTTGATACGATG	S	6	4	8955	6518	2042	0.761449	0.238551
T_4_580_S2	91	TGAGTATGAGTA	S	2	8	6074	5436	379	0.934824	0.0651763
T_4_580_S3	92	AATGGTTCAGCA	S	3	8	3920	3490	258	0.931163	0.0688367
T_4_580_S5	94	CGCACCCATACA	S	5	8	6502	5715	388	0.936425	0.0635753
T_4_580_S6	97	CTACAGGGTCTC	S	6	8	3545	3163	162	0.951278	0.0487218
T_5_580_S2	111	CCTTGACCGATG	S	2	10	6532	5867	286	0.953519	0.0464814
T_5_580_S3	112	CAAACTGCGTTG	S	3	10	12242	10838	636	0.94457	0.0554297
T_5_580_S4	113	TCGAGAGTTTGC	S	4	10	3343	3053	128	0.959761	0.0402389
T_5_580_S5	114	CGACACGGAGAA	S	5	10	8003	7329	271	0.964342	0.0356579
T_6_580_S2	129	CATTTCGCACTT	S	2	12	13462	12206	445	0.964825	0.0351751
T_6_580_S3	130	ACATGATATTCT	S	3	12	6621	6060	203	0.967587	0.0324126
T_6_580_S5	132	AGATGTCCGTCA	S	5	12	2487	2288	86	0.963774	0.0362258
T_6_580_S6	133	TCGTTATTCAGT	S	6	12	6846	6427	71	0.989074	0.0109264
T_7_580_S2	147	CAATCATAGGTG	S	2	14	5603	5159	146	0.972479	0.0275212
T_7_580_S3	148	GTTGGACGAAGG	S	3	14	3823	3574	95	0.974107	0.0258926
T_7_580_S5	150	CGTTCTGGTGGT	S	5	14	205	192	4	0.979592	0.0204082
T_8_580_S2	165	GTCCGTCCTGGT	S	2	16	9513	8889	146	0.983841	0.0161594
T_8_580_S3	166	CGAGGCGAGTCA	S	3	16	2810	2647	38	0.985847	0.0141527
T_8_580_S5	168	AACTCAATAGCG	S	5	16	8878	8320	91	0.989181	0.0108192
T_8_580_S6	169	TCAGACCAACTG	S	6	16	2375	2210	18	0.991921	0.008079
T_9_580_S2	184	CCAACCCAGATC	S	2	18	10716	9946	71	0.992912	0.00708795
T_9_580_S3	185	TTAAGTTAAGTT	S	3	18	3265	3090	33	0.989433	0.0105668
T_9_580_S5	187	GGTAGTTCATAG	S	5	18	7134	6808	45	0.993434	0.00656647
T_9_580_S6	188	CGATGAATATCG	S	6	18	8191	7762	40	0.994873	0.00512689
T_10_580_S2	203	GTCGCTTGCACA	S	2	20	4954	4593	36	0.992223	0.00777706
T_10_580_S3	204	TCCGCCTAGTCG	S	3	20	1423	1333	7	0.994776	0.00522388
T_10_580_S4	205	CGCGCAAGTATT	S	4	20	733	698	6	0.991477	0.00852273
T_10_580_S5	206	AATACAGACCTG	S	5	20	6296	5919	24	0.995962	0.00403836
T_10_580_S6	207	GGACAAGTGCGA	S	6	20	874	826	2	0.997585	0.00241546
T_11_580_S1	220	ACGTATTCGAAG	S	1	22	268	251	4	0.984314	0.0156863
T_11_580_S2	221	GACGTTAAGAAT	S	2	22	4796	4575	10	0.997819	0.00218103
T_11_580_S3	222	TGGTGGAGTTTC	S	3	22	2932	2791	8	0.997142	0.00285816
T_11_580_S4	223	TTAACAAGGCAA	S	4	22	1959	1855	6	0.996776	0.00322407
T_11_580_S5	224	AACCGCATAAGT	S	5	22	5620	5304	18	0.996618	0.00338219
T_11_580_S6	225	CCACAACGATCA	S	6	22	5418	5049	4	0.999208	0.000791609
T_12_580_S1	238	GTGTCGAGGGCA	S	1	24	1408	1324	6	0.995489	0.00451128
T_12_580_S2	239	TTCCACACGTGG	S	2	24	5056	4771	6	0.998744	0.00125602
T_12_580_S3	240	AGAATCCACCAC	S	3	24	1016	957	4	0.995838	0.00416233
T_12_580_S4	241	ACGGCGTTATGT	S	4	24	2410	2270	7	0.996926	0.00307422
T_12_580_S5	242	GAACCGTGCAGG	S	5	24	5049	4764	10	0.997905	0.00209468
T_12_580_S6	243	ACGTGCCTTAGA	S	6	24	2728	2575	6	0.997675	0.00232468

### Sheet: R561H
Sample_ID	I7_Index_ID	index	CultureID	RepeatID	Asexual.cycle	Reads.Anchored	Reads.561Wt	Reads.561Mut	Percent.561Wt	Percent.561Mut
5_10_N1	25	TGACTAATGGCC	N	1	0	2104	1022	1042	0.495155	0.504845
5_10_N2	26	CGGGACACCCGA	N	2	0	6243	3123	2953	0.513989	0.486011
5_10_N3	27	CTGTCTATACTA	N	3	0	11622	5267	5927	0.47052	0.52948
5_10_N4	28	TATGCCAGAGAT	N	4	0	6559	2953	3361	0.467691	0.532309
5_10_N5	29	CGTTTGGAATGA	N	5	0	10314	4786	5185	0.479992	0.520008
5_10_N6	30	AAGAACTCATGA	N	6	0	5544	2741	2611	0.512145	0.487855
5_10_M1	31	TGATATCGTCTT	M	1	0	4099	1821	2201	0.45276	0.54724
5_10_M2	32	CGGTGACCTACT	M	2	0	748	341	375	0.476257	0.523743
5_10_M3	33	AATGCGCGTATA	M	3	0	3668	1414	2106	0.401705	0.598295
5_10_M4	34	CTTGATTCTTGA	M	4	0	3387	1586	1693	0.483684	0.516316
5_10_M5	35	GAAATCTTGAAG	M	5	0	2034	985	1014	0.492746	0.507254
5_10_S1	37	GTGGAGTCTCAT	S	1	0	2094	970	1077	0.473864	0.526136
5_10_S2	38	ACCTTACACCTT	S	2	0	3118	1468	1552	0.486093	0.513907
5_10_S3	39	TAATCTCGCCGG	S	3	0	7731	3183	4178	0.432414	0.567586
5_10_S4	40	ATCTAGTGGCAA	S	4	0	2157	1030	1060	0.492823	0.507177
5_10_S5	41	ACGCTTAACGAC	S	5	0	1936	856	1035	0.452671	0.547329
5_10_S6	42	TACGGATTATGG	S	6	0	10215	4405	5428	0.447981	0.552019
5_10_HB1	43	ATACATGCAAGA	HB	1	0	1524	812	669	0.548278	0.451722
5_10_HB2	44	CTTAGTGCAGAA	HB	2	0	4512	2380	2000	0.543379	0.456621
5_10_HB3	45	AATCTTGCGCCG	HB	3	0	2456	1261	1115	0.530724	0.469276
5_10_HB4	46	AGGATCAGGGAA	HB	4	0	1397	794	576	0.579562	0.420438
5_10_HB5	47	AATAACTAGGGT	HB	5	0	2870	1474	1264	0.538349	0.461651
5_10_HB6	49	TGATGTGCTAAG	HB	6	0	3561	1766	1681	0.51233	0.48767
5_14_N1	50	GTAGTAGACCAT	N	1	2	10063	5253	4481	0.539655	0.460345
5_14_N2	51	AGTAAAGATCGT	N	2	2	8933	4844	3854	0.55691	0.44309
5_14_N3	52	CTCGCCCTCGCC	N	3	2	3826	1969	1619	0.548774	0.451226
5_14_N4	53	TCTCTTTCGACA	N	4	2	4331	2340	1887	0.553584	0.446416
5_14_N5	54	ACATACTGAGCA	N	5	2	4410	2381	1839	0.564218	0.435782
5_14_N6	55	GTTGATACGATG	N	6	2	6291	3590	2581	0.581753	0.418247
5_14_M1	56	GTCAACGCTGTC	M	1	2	6552	3611	2760	0.566787	0.433213
5_14_M2	57	TGAGACCCTACA	M	2	2	3739	1958	1668	0.539989	0.460011
5_14_M3	58	ACTTGGTGTAAG	M	3	2	13269	6898	5763	0.544823	0.455177
5_14_M4	59	ATTACGTATCAT	M	4	2	9703	4830	4403	0.523124	0.476876
5_14_M5	61	TGTGCACGCCAT	M	5	2	5203	2604	2434	0.516872	0.483128
5_14_M6	62	CCGGACAAGAAG	M	6	2	6578	3761	2638	0.587748	0.412252
5_14_S1	63	TTGCTGGACGCT	S	1	2	2968	1534	1344	0.533009	0.466991
5_14_S2	64	TACTAACGCGGT	S	2	2	4143	2107	1921	0.523088	0.476912
5_14_S3	65	GCGATCACACCT	S	3	2	3056	1667	1325	0.557152	0.442848
5_14_S4	66	CAAACGCACTAA	S	4	2	7640	3704	3604	0.506842	0.493158
5_14_S5	67	GAAGAGGGTTGA	S	5	2	2430	1282	1069	0.5453	0.4547
5_14_S6	68	TGAGTGGTCTGT	S	6	2	6740	3416	3134	0.521527	0.478473
5_14_HB1	69	TTACACAAAGGC	HB	1	2	9540	6128	3097	0.664282	0.335718
5_14_HB2	70	ACGACGCATTTG	HB	2	2	9350	6025	2930	0.672808	0.327192
5_14_HB3	71	TATCCAAGCGCA	HB	3	2	4335	2599	1550	0.626416	0.373584
5_14_HB4	73	GGTGAGCAAGCA	HB	4	2	2615	1839	689	0.727453	0.272547
5_14_HB5	74	TAAATATACCCT	HB	5	2	6834	4362	2259	0.658813	0.341187
5_14_HB6	75	TTGCGGACCCTA	HB	6	2	6164	3394	2606	0.565667	0.434333
5_18_N1	76	GTCGTCCAAATG	N	1	4	3948	2435	1407	0.633784	0.366216
5_18_N2	77	TGCACAGTCGCT	N	2	4	3178	1770	1277	0.580899	0.419101
5_18_N3	78	TTACTGTGGCCG	N	3	4	4691	2805	1771	0.612981	0.387019
5_18_N4	79	GGTTCATGAACA	N	4	4	3611	2328	1178	0.664005	0.335995
5_18_N5	80	TAACAATAATTC	N	5	4	4219	2290	1797	0.560313	0.439687
5_18_N6	81	CTTATTAAACGT	N	6	4	16320	9510	6247	0.603541	0.396459
5_18_M1	82	GCTCGAAGATTC	M	1	4	8767	5030	3451	0.59309	0.40691
5_18_M2	83	TATTTGATTGGT	M	2	4	3087	1536	1443	0.515609	0.484391
5_18_M3	86	ACTCCCGTGTGA	M	3	4	7831	4394	3072	0.588535	0.411465
5_18_M4	87	CGGTATAGCAAT	M	4	4	1566	958	579	0.623292	0.376708
5_18_M5	88	GACTCTGCTCAG	M	5	4	4635	2468	1985	0.554233	0.445767
5_18_M6	89	GTCATGCTCCAG	M	6	4	3101	1782	1210	0.595588	0.404412
5_18_S1	90	TACCGAAGGTAT	S	1	4	5355	3076	2098	0.594511	0.405489
5_18_S2	91	TGAGTATGAGTA	S	2	4	2798	1627	1086	0.599705	0.400295
5_18_S3	92	AATGGTTCAGCA	S	3	4	1260	772	441	0.636439	0.363561
5_18_S4	93	GAACCAGTACTC	S	4	4	5080	2984	1893	0.611852	0.388148
5_18_S5	94	CGCACCCATACA	S	5	4	4177	2440	1542	0.612757	0.387243
5_18_S6	97	CTACAGGGTCTC	S	6	4	5872	3640	2023	0.642769	0.357231
5_18_HB1	98	CTTGGAGGCTTA	HB	1	4	6205	4756	1221	0.795717	0.204283
5_18_HB2	99	TATCATATTACG	HB	2	4	6877	5394	1319	0.803516	0.196484
5_18_HB3	100	CTATATTATCCG	HB	3	4	13380	10577	2453	0.811742	0.188258
5_18_HB4	101	ACCGAACAATCC	HB	4	4	5427	4260	905	0.824782	0.175218
5_18_HB5	102	ACGGTACCCTAC	HB	5	4	4011	3232	638	0.835142	0.164858
5_18_HB6	103	TGAGTCATTGAG	HB	6	4	5309	4284	909	0.824957	0.175043
5_22_N1	104	ACCTACTTGTCT	N	1	6	5293	3307	1783	0.649705	0.350295
5_22_N2	105	ACTGTGACGTCC	N	2	6	3540	2386	1018	0.70094	0.29906
5_22_N3	106	CTCTGAGGTAAC	N	3	6	11446	7291	3674	0.664934	0.335066
5_22_N4	107	CATGTCTTCCAT	N	4	6	5222	3588	1506	0.704358	0.295642
5_22_N5	108	AACAGTAAACAA	N	5	6	9869	6109	3355	0.645499	0.354501
5_22_N6	109	GTTCATTAAACT	N	6	6	4581	2960	1513	0.661748	0.338252
5_22_M1	110	GTGCCGGCCGAC	M	1	6	5503	4055	1237	0.766251	0.233749
5_22_M2	111	CCTTGACCGATG	M	2	6	11716	8636	2717	0.76068	0.23932
5_22_M3	112	CAAACTGCGTTG	M	3	6	9940	7490	2023	0.787344	0.212656
5_22_M4	113	TCGAGAGTTTGC	M	4	6	11289	8316	2579	0.763286	0.236714
5_22_M5	114	CGACACGGAGAA	M	5	6	7815	5808	1772	0.766227	0.233773
5_22_M6	115	TCCACAGGGTTC	M	6	6	11635	8650	2518	0.774534	0.225466
5_22_S1	116	GGAGAACGACAC	S	1	6	4245	3377	751	0.818072	0.181928
5_22_S2	117	CCTACCATTGTT	S	2	6	8425	6350	1719	0.786962	0.213038
5_22_S3	118	TCCGGCGGGCAA	S	3	6	5089	4160	780	0.842105	0.157895
5_22_S4	119	TAATCCATAATC	S	4	6	13526	10433	2563	0.802785	0.197215
5_22_S5	120	CCTCCGTCATGG	S	5	6	15963	12373	2914	0.809381	0.190619
5_22_S6	121	TTCGATGCCGCA	S	6	6	3405	2685	630	0.809955	0.190045
5_22_HB1	122	AGAGGGTGATCG	HB	1	6	4028	3516	358	0.907589	0.0924109
5_22_HB2	123	AGCTCTAGAAAC	HB	2	6	7798	6752	719	0.903761	0.0962388
5_22_HB3	124	CTGACACGAATA	HB	3	6	8248	7148	833	0.895627	0.104373
5_22_HB4	125	GCTGCCCACCTA	HB	4	6	6807	5852	603	0.906584	0.093416
5_22_HB5	126	GCGTTTGCTAGC	HB	5	6	6818	5951	644	0.90235	0.0976497
5_22_HB6	127	AGATCGTGCCTA	HB	6	6	7167	6204	695	0.899261	0.100739
5_26_N1	128	AATTAATATGTA	N	1	8	4829	3244	1459	0.689772	0.310228
5_26_N2	129	CATTTCGCACTT	N	2	8	4350	3255	993	0.766243	0.233757
5_26_N3	130	ACATGATATTCT	N	3	8	9698	6707	2516	0.727204	0.272796
5_26_N4	131	GCAACGAACGAG	N	4	8	4578	3137	1270	0.711822	0.288178
5_26_N5	132	AGATGTCCGTCA	N	5	8	3051	2239	722	0.756163	0.243837
5_26_N6	133	TCGTTATTCAGT	N	6	8	13362	8830	3994	0.688553	0.311447
5_26_M1	134	GGATACTCGCAT	M	1	8	5311	3978	1194	0.769142	0.230858
5_26_M2	135	AATGTTCAACTT	M	2	8	7485	6007	1173	0.83663	0.16337
5_26_M4	137	GCATATGCACTG	M	4	8	6801	5903	738	0.888872	0.111128
5_26_M5	138	CCGGCGACAGAA	M	5	8	11621	9757	1408	0.873892	0.126108
5_26_M6	139	CCTCACTAGCGA	M	6	8	4603	3726	705	0.840894	0.159106
5_26_S1	140	CTAATCAGAGTG	S	1	8	6508	4893	1422	0.774822	0.225178
5_26_S2	141	CTACTCCACGAG	S	2	8	6841	4844	1720	0.737965	0.262035
5_26_S3	142	TAAGGCATCGCT	S	3	8	2823	2325	415	0.84854	0.15146
5_26_S4	143	AGCGCGGCGAAT	S	4	8	5701	4961	518	0.905457	0.0945428
5_26_S5	144	TAGCAGTTGCGT	S	5	8	8185	6543	1406	0.823122	0.176878
5_26_S6	145	ACTCTGTAATTA	S	6	8	8370	6878	1146	0.857178	0.142822
5_26_HB1	146	TCATGGCCTCCG	HB	1	8	5416	4975	263	0.94979	0.05021
5_26_HB2	147	CAATCATAGGTG	HB	2	8	10545	9699	424	0.958115	0.0418848
5_26_HB3	148	GTTGGACGAAGG	HB	3	8	6037	5584	266	0.95453	0.0454701
5_26_HB4	149	GTCACTCCGAAC	HB	4	8	3687	3367	185	0.947917	0.0520833
5_26_HB5	150	CGTTCTGGTGGT	HB	5	8	13786	12697	626	0.953014	0.0469864
5_26_HB6	151	TAGTTCGGTGAC	HB	6	8	3601	3308	200	0.942987	0.0570125
5_30_N1	152	TTAATGGATCGG	N	1	10	14680	10746	3419	0.75863	0.24137
5_30_N2	153	TCAAGTCCGCAC	N	2	10	6056	4795	1051	0.820219	0.179781
5_30_N3	154	CACACAAAGTCA	N	3	10	16401	12578	3248	0.794768	0.205232
5_30_N4	155	GTCAGGTGCGGC	N	4	10	6318	4791	1292	0.787605	0.212395
5_30_N5	156	TTGAACAAGCCA	N	5	10	5944	4757	1046	0.819748	0.180252
5_30_N6	157	ATATGTTCTCAA	N	6	10	8184	6097	1780	0.774026	0.225974
5_30_M1	158	ATGTGCTGCTCG	M	1	10	4381	3355	900	0.788484	0.211516
5_30_M2	159	CCGATAAAGGTT	M	2	10	6596	5052	1327	0.791974	0.208026
5_30_M3	160	CAGGAACCAGGA	M	3	10	4463	3709	630	0.854805	0.145195
5_30_M4	161	GCATAAACGACT	M	4	10	5874	5220	510	0.910995	0.0890052
5_30_M5	162	ATCGTAGTGGTC	M	5	10	9599	8028	1212	0.868831	0.131169
5_30_M6	163	ACTAAAGCAAAC	M	6	10	6041	4666	1131	0.804899	0.195101
5_30_S1	164	TAGGAACTCACC	S	1	10	3704	2790	805	0.776078	0.223922
5_30_S2	165	GTCCGTCCTGGT	S	2	10	4987	4017	855	0.824507	0.175493
5_30_S3	166	CGAGGCGAGTCA	S	3	10	2511	2149	273	0.887283	0.112717
5_30_S4	167	TTCCAATACTCA	S	4	10	3657	3343	206	0.941955	0.0580445
5_30_S5	168	AACTCAATAGCG	S	5	10	5491	4116	1122	0.785796	0.214204
5_30_S6	169	TCAGACCAACTG	S	6	10	5965	4722	968	0.829877	0.170123
5_30_HB1	170	CCACGAGCAGGC	HB	1	10	6209	5837	178	0.970407	0.0295927
5_30_HB2	171	GCGTGCCCGGCC	HB	2	10	3723	3538	65	0.981959	0.0180405
5_30_HB3	172	CAAAGGAGCCCG	HB	3	10	5159	4878	109	0.978143	0.0218568
5_30_HB5	174	CGCTGTGGATTA	HB	5	10	3239	3044	89	0.971593	0.0284073
5_30_HB6	175	CTTGCTCATAAT	HB	6	10	7629	7130	200	0.972715	0.0272851
6_3_N1	176	ACGACAACGGGC	N	1	12	4040	3108	752	0.805181	0.194819
6_3_N2	177	CTAGCGTGCGTT	N	2	12	9162	7328	1446	0.835195	0.164805
6_3_N3	178	TAGTCTAAGGGT	N	3	12	20234	15666	3838	0.80322	0.19678
6_3_N4	179	GTTTGAAACACG	N	4	12	10822	8647	1815	0.826515	0.173485
6_3_N5	180	ACCTCAGTCAAG	N	5	12	12003	9706	1678	0.8526	0.1474
6_3_N6	182	CGCCGTACTTGC	N	6	12	3991	3239	598	0.844149	0.155851
6_3_M1	183	TAAACCTGGACA	M	1	12	11798	9445	1924	0.830768	0.169232
6_3_M2	184	CCAACCCAGATC	M	2	12	8134	6367	1439	0.815655	0.184345
6_3_M3	185	TTAAGTTAAGTT	M	3	12	6192	5022	939	0.842476	0.157524
6_3_M4	186	AGCCGCGGGTCC	M	4	12	3574	3143	313	0.909433	0.0905671
6_3_M5	187	GGTAGTTCATAG	M	5	12	7446	6094	1124	0.844278	0.155722
6_3_M6	188	CGATGAATATCG	M	6	12	7239	5892	1143	0.837527	0.162473
6_3_S1	189	GTTCTAAGGTGA	S	1	12	5564	4760	657	0.878715	0.121285
6_3_S2	190	ATGACTAAGATG	S	2	12	8488	7338	783	0.903583	0.0964167
6_3_S3	191	TACAGCGCATAC	S	3	12	4926	4150	574	0.878493	0.121507
6_3_S4	193	CCTCGCATGACC	S	4	12	4313	3858	274	0.933688	0.0663117
6_3_S6	195	GCGAGGAAGTCC	S	6	12	3234	2697	435	0.861111	0.138889
6_3_HB1	196	CAAATTCGGGAT	HB	1	12	4264	4061	70	0.983055	0.016945
6_3_HB2	197	TTGTGTCTCCCT	HB	2	12	4302	4139	62	0.985242	0.0147584
6_3_HB3	198	CAATGTAGACAC	HB	3	12	6936	6584	90	0.986515	0.0134852
6_3_HB4	199	AACCACTAACCG	HB	4	12	4745	4449	79	0.982553	0.017447
6_3_HB5	200	AACTTTCAGGAG	HB	5	12	3345	3208	35	0.989208	0.0107925
6_3_HB6	201	CCAGGACAGGAA	HB	6	12	3061	2894	38	0.98704	0.0129604
6_7_N1	202	GCGCGGCGTTGC	N	1	14	3865	3088	673	0.821058	0.178942
6_7_N2	203	GTCGCTTGCACA	N	2	14	4875	4028	675	0.856475	0.143525
6_7_N3	204	TCCGCCTAGTCG	N	3	14	4861	4007	659	0.858766	0.141234
6_7_N4	205	CGCGCAAGTATT	N	4	14	5393	4598	600	0.884571	0.115429
6_7_N6	207	GGACAAGTGCGA	N	6	14	3921	3428	395	0.896678	0.103322
6_7_M1	208	TACGGTCTGGAT	M	1	14	4035	3579	339	0.913476	0.0865237
6_7_M2	209	TTCAGTTCGTTA	M	2	14	6740	5924	589	0.909565	0.0904345
6_7_M3	210	CCGCGTCTCAAC	M	3	14	2277	2034	179	0.919114	0.0808857
6_7_M4	211	CCGAGGTATAAT	M	4	14	3310	2971	230	0.928147	0.0718525
6_7_M5	212	AGATTCGCTCGA	M	5	14	3477	3125	272	0.919929	0.0800707
6_7_M6	213	TTGCCGCTCTGG	M	6	14	9403	8331	731	0.919333	0.0806665
6_7_S1	214	AGACTTCTCAGG	S	1	14	3176	2920	174	0.943762	0.0562379
6_7_S2	215	TCTTGCGGAGTC	S	2	14	4139	3791	242	0.939995	0.060005
6_7_S3	216	CTATCTCCTGTC	S	3	14	5489	4872	378	0.928	0.072
6_7_S4	217	AAGGCGCTCCTT	S	4	14	4003	3657	165	0.956829	0.0431711
6_7_S6	219	CTGATGTACACG	S	6	14	6222	5519	486	0.919067	0.0809326
6_7_HB1	220	ACGTATTCGAAG	HB	1	14	4656	4499	29	0.993595	0.00640459
6_7_HB2	221	GACGTTAAGAAT	HB	2	14	7654	7384	48	0.993541	0.00645856
6_7_HB3	222	TGGTGGAGTTTC	HB	3	14	6470	6245	43	0.993162	0.00683842
6_7_HB4	223	TTAACAAGGCAA	HB	4	14	7269	6932	57	0.991844	0.00815567
6_7_HB5	224	AACCGCATAAGT	HB	5	14	4159	3957	11	0.997228	0.00277218
6_7_HB6	225	CCACAACGATCA	HB	6	14	3208	3087	14	0.995485	0.00451467
6_11_N1	226	AGTTCTCATTAA	N	1	16	4590	3823	569	0.870446	0.129554
6_11_N2	227	GAGCCATCTGTA	N	2	16	4861	4197	490	0.895456	0.104544
6_11_N3	228	GATATACCAGTG	N	3	16	6359	5616	602	0.903184	0.0968157
6_11_N4	229	CGCAATGAGGGA	N	4	16	3149	2851	231	0.925049	0.0749513
6_11_N6	231	TGGAGCCTTGTC	N	6	16	5168	4628	400	0.920446	0.0795545
6_11_M1	232	TTACTTATCCGA	M	1	16	7645	7142	339	0.954685	0.0453148
6_11_M2	233	ATGGGACCTTCA	M	2	16	4664	4345	169	0.962561	0.0374391
6_11_M3	234	TCCGATAATCGG	M	3	16	5235	4954	137	0.97309	0.0269102
6_11_M4	235	AAGTCACACACA	M	4	16	4975	4551	201	0.957702	0.042298
6_11_M5	236	GAAGTAGCGAGC	M	5	16	3602	3389	108	0.969116	0.0308836
6_11_M6	237	CACCATCTCCGG	M	6	16	8364	7829	247	0.969416	0.0305844
6_11_S1	238	GTGTCGAGGGCA	S	1	16	4592	4036	370	0.916024	0.0839764
6_11_S2	239	TTCCACACGTGG	S	2	16	9077	8051	705	0.919484	0.0805162
6_11_S3	240	AGAATCCACCAC	S	3	16	4929	4537	253	0.947182	0.0528184
6_11_S4	241	ACGGCGTTATGT	S	4	16	5617	5226	147	0.972641	0.027359
6_11_S6	243	ACGTGCCTTAGA	S	6	16	3631	3312	205	0.941712	0.0582883
6_11_HB1	244	AGTTGTAGTCCG	HB	1	16	6616	6378	19	0.99703	0.00297014
6_11_HB2	245	AGGGACTTCAAT	HB	2	16	4423	4287	11	0.997441	0.00255933
6_11_HB3	246	CGGCCAGAAGCA	HB	3	16	4260	4092	17	0.995863	0.00413726
6_11_HB4	247	TGGCAGCGAGCC	HB	4	16	4129	3961	23	0.994227	0.00577309
6_11_HB5	248	GTGAATGTTCGA	HB	5	16	6213	6078	23	0.99623	0.00376987
6_11_HB6	249	TATGTTGACGGC	HB	6	16	5275	5052	14	0.997236	0.00276352
6_15_N1	250	AGTGTTTCGGAC	N	1	18	5569	4767	652	0.879683	0.120317
6_15_N2	251	ATTTCCGCTAAT	N	2	18	11971	10254	1209	0.89453	0.10547
6_15_N3	252	CAAACCTATGGC	N	3	18	9985	8631	958	0.900094	0.0999061
6_15_N4	253	CATTTGACGACG	N	4	18	7984	7033	679	0.911955	0.0880446
6_15_N6	255	CACCCTTGCGAC	N	6	18	8395	7211	826	0.897225	0.102775
6_15_M1	256	GATGCCTAATGA	M	1	18	6292	5675	377	0.937707	0.0622935
6_15_M2	257	GTACGTCACTGA	M	2	18	3050	2847	136	0.954408	0.0455917
6_15_M3	258	TCGCTACAGATG	M	3	18	2148	2028	89	0.957959	0.0420406
6_15_M4	259	CCGGCTTATGTG	M	4	18	6433	5936	228	0.963011	0.036989
6_15_M5	260	ATAGTCCTTTAA	M	5	18	2000	1816	121	0.937532	0.0624677
6_15_M6	261	TCGAGCCGATCT	M	6	18	4386	4057	170	0.959782	0.0402176
6_15_S1	262	AGTGCAGGAGCC	S	1	18	3984	3543	298	0.922416	0.077584
6_15_S2	263	GTACTCGAACCA	S	2	18	4480	4064	277	0.93619	0.0638102
6_15_S3	264	ATAGGAATAACC	S	3	18	5867	5301	265	0.95239	0.0476105
6_15_S4	265	GCTGCGTATACC	S	4	18	8303	7788	186	0.976674	0.0233258
6_15_S6	267	ATGCCTCGTAAG	S	6	18	8034	7226	447	0.941744	0.0582562
6_15_HB1	268	TTAGTTTGTCAC	HB	1	18	3457	3344	3	0.999104	0.000896325
6_15_HB2	269	CCGGCCGCGTGC	HB	2	18	1856	1767	8	0.995493	0.00450704
6_15_HB4	271	CGAATACTGACA	HB	4	18	5304	5183	9	0.998267	0.00173344
6_15_HB5	272	TCTTATAACGCT	HB	5	18	5517	5352	16	0.997019	0.00298063
6_15_HB6	273	TAAGGTCGATAA	HB	6	18	6293	6061	12	0.998024	0.00197596
6_19_N1	274	GTTGCTGAGTCC	N	1	20	9250	8160	770	0.913774	0.0862262
6_19_N2	275	ACACCGCACAAT	N	2	20	11939	10530	849	0.925389	0.0746111
6_19_N3	276	CACAACCACAAC	N	3	20	9128	8079	754	0.914638	0.0853617
6_19_N5	279	GTTGTTCTGGGA	N	5	20	5675	5153	358	0.935039	0.064961
6_19_N6	280	AGGGTGACTTTA	N	6	20	4782	4222	406	0.912273	0.0877269
6_19_M1	281	GCCGCCAGGGTC	M	1	20	1414	1295	71	0.948023	0.0519766
6_19_M2	282	GCCACCGCCGGA	M	2	20	1131	1041	48	0.955923	0.0440771
6_19_M3	283	ACACACCCTGAC	M	3	20	1443	1295	75	0.945255	0.0547445
6_19_M4	284	TATAGGCTCCGC	M	4	20	3758	3485	143	0.960584	0.0394157
6_19_M5	285	ATAATTGCCGAG	M	5	20	5880	5466	157	0.972079	0.027921
6_19_M6	286	CGGAGAGACATG	M	6	20	4856	4573	126	0.973186	0.0268142
6_19_S1	287	CAGCCCTACCCA	S	1	20	4332	3915	201	0.951166	0.0488338
6_19_S2	289	TAGGACGGGAGT	S	2	20	5879	5536	170	0.970207	0.0297932
6_19_S3	290	AAGTCTTATCTC	S	3	20	14903	13700	484	0.965877	0.034123
6_19_S4	291	TTGCACCGTCGA	S	4	20	5389	5067	114	0.977997	0.0220035
6_19_S5	292	CTCCGAACAACA	S	5	20	2451	2305	68	0.971344	0.0286557
6_19_S6	293	TCTGGCTACGAC	S	6	20	2196	2054	84	0.960711	0.0392891
6_19_HB1	294	AGTAGTTTCCTT	HB	1	20	4709	4524	9	0.998015	0.00198544
6_19_HB2	295	CAGATCCCAACC	HB	2	20	3360	3242	3	0.999076	0.000924499
6_19_HB3	296	GATAGCACTCGT	HB	3	20	806	786	3	0.996198	0.00380228
6_19_HB4	297	GTAATTGTAATT	HB	4	20	2529	2446	7	0.997146	0.00285365
6_23_N1	300	AACGATCATAGA	N	1	22	395	347	28	0.925333	0.0746667
6_23_N2	301	GTTTGGCCACAC	N	2	22	430	393	22	0.946988	0.053012
6_23_N3	302	GTCCTACACAGC	N	3	22	4255	3861	317	0.924126	0.0758736
6_23_N4	303	ATTTACAATTGA	N	4	22	3423	3085	220	0.933434	0.0665658
6_23_N5	304	CCACTGCCCACC	N	5	22	3037	2767	180	0.938921	0.0610791
6_23_N6	305	ATAGTTAGGGCT	N	6	22	1604	1493	41	0.973272	0.0267275
6_23_M1	306	GACCCGTTTCGC	M	1	22	3432	3015	292	0.911702	0.0882976
6_23_M2	307	TGACTGCGTTAG	M	2	22	148	138	7	0.951724	0.0482759
6_23_M3	308	ACGTTAATATTC	M	3	22	1860	1733	54	0.969782	0.0302182
6_23_M4	309	TCTAACGAGTGC	M	4	22	558	532	14	0.974359	0.025641
6_23_M5	310	GATCCCACGTAC	M	5	22	8324	7905	136	0.983087	0.0169133
6_23_M6	311	CCGCCAGCTTTG	M	6	22	225	210	2	0.990566	0.00943396
6_23_S1	312	TCATCTTGATTG	S	1	22	5109	4665	191	0.960667	0.0393328
6_23_S2	313	TATATAGTATCC	S	2	22	6904	6475	219	0.967284	0.0327159
6_23_S3	314	ACTGTTTACTGT	S	3	22	7629	7112	168	0.976923	0.0230769
6_23_S4	315	GTCACGGACATT	S	4	22	4230	4012	71	0.982611	0.0173892
6_23_S5	316	GAATATACCTGG	S	5	22	3632	3473	79	0.977759	0.022241
6_23_S6	317	GAATCTGACAAC	S	6	22	10439	9792	258	0.974328	0.0256716
6_23_HB1	318	ATTGCCTTGATT	HB	1	22	2720	2593	4	0.99846	0.00154024
6_23_HB2	319	GAGCCCAAAGAG	HB	2	22	2613	2528	4	0.99842	0.00157978
6_23_HB3	320	CCATGTGGCTCC	HB	3	22	2329	2259	2	0.999115	0.000884564
6_23_HB4	321	CGTTCCTTGTTA	HB	4	22	5776	5547	13	0.997662	0.00233813
6_23_HB5	322	CGCTAGGATGTT	HB	5	22	1366	1341	1	0.999255	0.000745156
6_23_HB6	323	AGCGGTAGCGGT	HB	6	22	1894	1824	2	0.998905	0.00109529
